# The *pho1;2a’-m1.1* allele of *Phosphate1* conditions mis-regulation of the phosphorus starvation response in maize (*Zea mays* ssp. *mays* L.)

**DOI:** 10.1101/2022.03.10.483828

**Authors:** Ana Laura Alonso-Nieves, M. Nancy Salazar-Vidal, J. Vladimir Torres-Rodríguez, Ricardo A. Chávez Montes, Leonardo M. Pérez-Vázquez, Julio A. Massange-Sánchez, C. Stewart Gillmor, Ruairidh J. H. Sawers

**Affiliations:** Langebio, Unidad de Genómica Avanzada, Centro de Investigación y de Estudios Avanzados del Instituto Politécnico Nacional (CINVESTAV-IPN), Irapuato, C.P. 36824, Guanajuato, México; Department of Evolution and Ecology, University of California–Davis, One Shields Avenue, Davis, CA 95616, USA; Division of Plant Sciences, Univ. of Missouri, Columbia, MO 65211, USA; Center for Plant Science Innovation, University of Nebraska-Lincoln, Lincoln, NE, 68588, USA; Unidad de Biotecnología Vegetal, Centro de Investigación y Asistencia en Tecnología y Diseño del Estado de Jalisco A.C. (CIATEJ) Subsede Zapopan, Guadalajara, México; Department of Plant Science, The Pennsylvania State University, State College, PA, USA

## Abstract

PHO1 proteins play a central role in plant inorganic phosphorus translocation and sensing. The maize (*Zea mays* ssp. *mays*) genome encodes two co-orthologs of the *Arabidopsis PHO1* gene, designated *ZmPho1;2a* and *ZmPho1;2b*. Here, we report the characterization of the transposon-footprint allele *Zmpho1;2a’-m1*.*1*, which we refer to hereafter as *pho1;2a*. The *pho1;2a* allele is a stable derivative formed by excision of an *Activator* element from the *ZmPho1;2a* gene. The *pho1;2a* allele contains an 8 bp insertion at the point of excision that disrupts the reading frame and is predicted to generate a premature translational stop. We show that the *pho1;2a* allele is linked to a dosage-dependent reduction in transcript accumulation and a mild reduction in seedling growth that is enhanced under nutrient deficient conditions. Characterization of the shoot and root transcriptomes of seedlings segregating the *pho1;2a* mutation under different nutrient conditions revealed *pho1;2a* to have a dominant effect on patterns of transcript accumulation. Gene set enrichment analysis of the transcripts mis-regulated in *pho1;2a* mutants suggests that *Pho1;2a* functions in the fine-tuning of the transcriptional phosphate starvation response. We discuss our results with reference to possible genetic redundancy among maize *Pho1* genes and in the context of reports linking functional variation in *Pho1;2a* to agronomically important traits.
