## Supplemental Table 1 for "The *pho1;2a’-m1.1* allele of *Phosphate1* conditions mis-regulation of the phosphorus starvation response in maize (*Zea mays* ssp. *mays* L.)"

### Sheet: Hoja1
Supplemental Table 1. Primers used to quantify Pho1;2a and Pho1;2b transcripts
Target	ID	Sequence 5´-3´	Purpose
ZmPho1;2a	p1	MS074 - AGAGAGCATAACTGCACAAGAGC	Amplify Pho1;2a sense transcript
	p2	MS075 - AGAGTAAACGCACATCATCTTTCCTG
ZmPho1;2a	p3	MS192 - TGGAATCAGGATGCTCTCAC	Amplify Pho1;2a antisense transcript
	p4	MS193 - GAGGTAGCACCGGTATGGTT
ZmPho1;2b		MS076 - AGAGCGTAACTGCACAAGAC	Amplify Pho1;2b sense transcript
		MS077 - ACAATTCTCAATCGACCACTAGC
ZmCDK		MS174 - CCGTCATCGCCTCACGAAGAG	AmplifyConstitutive transcript
		MS175 - AGAGCCTGCCTTACGGAATTGG
ZmPho1;2a		MS002 - AGGTGGCCATGAAGTACCTG	Genotype pho1;2a´-m1.1 8bp insertion
		MS126 - CCGGATCGAGGAAGTGTTATAAGC
